# *Pseudomonas aeruginosa* Intra-Population Diversity Shapes Host Airway Epithelial Responses

**DOI:** 10.64898/2026.08.11.744332

**Authors:** Stephen P. Diggle, Sheyda Azimi

**Affiliations:** School of Biological Sciences, Georgia Institute of Technology, Atlanta, GA, USA; Department of Biology, College of Arts and Sciences, Georgia State University, Atlanta, GA, USA

**Keywords:** *Pseudomonas aeruginosa*, cystic fibrosis, within-host diversity, intra-population interactions, inflammation, transcriptomics, chronic infection

## Abstract

In chronic pulmonary infection airways are colonized by genetically and phenotypically diverse *Pseudomonas aeruginosa* populations, yet almost everything known about *P. aeruginosa* pathogenesis has been learned from single clinical isolates or laboratory reference strains studied in isolation. Whether a diverse population behaves as the sum of its members remains unclear. We infected differentiated primary cystic fibrosis (CF) airway epithelial cells (CF-pAECs) at air-liquid interface with whole *P. aeruginosa* populations collected from the sputum of three adults with CF, and, in parallel, with genetic variants retrieved from the same populations. We found that host responses to whole populations were not predicted by responses to their derivative variants, and mixed populations did not exhibit the average expected response of the members. Variation in host response was dominated by the tissue-remodeling mediators vascular endothelial growth factor (VEGF) and matrix metalloproteinase-9 (MMP-9), which differed distinctly between individual variants, whereas core pro-inflammatory cytokines (IL-6, IL-8, TNF-α, IFN-γ) varied comparatively little. Bacterial transcriptomes recorded during infection showed the same asymmetry. Clinical populations shared a transcriptional state distinct from PAO1, and mixed populations maintained stable expression of core regulatory, secretion, and DNA-repair loci (including *hfq*, *xcpT*, and *ssb*), while the derivative variants grown alone exhibited differential transcriptional profiles. Interactions among co-existing lineages therefore shape both bacterial physiology and host response, suggesting that the diverse population, not the single clone, is the appropriate unit of study in chronic infection.

**Importance:** In chronic respiratory infections, lungs are not colonized by a clonal population but by diverse co-evolving *Pseudomonas aeruginosa* lineages that have often evolved together for many years. By comparing primary human cystic fibrosis (CF) airway epithelial cells responses to whole *P. aeruginosa* populations taken from sputum against their isolated sub-lineages, we demonstrate that host inflammatory responses to the population could not be predicted from the responses to their derivative individual variants, and the bacteria themselves behaved differently in a population than they did alone. These findings highlight that working on single isolates risk misrepresenting chronic infection biology and emphasize that effective therapeutic strategies must target population-level dynamics rather than single isolated strains.
