## Supplementary material for "*Pseudomonas aeruginosa* Intra-Population Diversity Shapes Host Airway Epithelial Responses": Table S1

### Sheet:  CF Transcriptional Signature 
locus_tag	Gene Name	group	Residuals	Product Function	Population
PA4905	vanB	99.34	0.00657747	vanillate O-demethylase oxidoreductase	CF Populations v PAO1
PA4373		99.12	0.00879866	hypothetical protein	CF Populations v PAO1
PA2126.1	cgrB	99	0.0100201	cupA gene regulator B, CgrB	CF Populations v PAO1
PA4762	grpE	98.5	0.0149507	heat shock protein GrpE	CF Populations v PAO1
PA4657		98.46	0.0153713	hypothetical protein	CF Populations v PAO1
PA5522	pauA6	98.45	0.0154613	Glutamylpolyamine synthetase	CF Populations v PAO1
PA4686		98.27	0.0173362	hypothetical protein	CF Populations v PAO1
PA2208		98.24	0.017599	hypothetical protein	CF Populations v PAO1
PA1949	rbsR	98.14	0.0186463	ribose operon repressor RbsR	CF Populations v PAO1
PA0664		97.88	0.021197	hypothetical protein	CF Populations v PAO1
PA4702		97.75	0.0225447	hypothetical protein	CF Populations v PAO1
PA1265		97.56	0.0244332	hypothetical protein	CF Populations v PAO1
PA4562		97.55	0.0245029	hypothetical protein	CF Populations v PAO1
PA3008	sulA	97.54	0.0245735	SulA	CF Populations v PAO1
PA4589		97.51	0.0248983	probable outer membrane protein precursor	CF Populations v PAO1
PA1892		97.46	0.0254009	hypothetical protein	CF Populations v PAO1
PA3135		97.28	0.0271833	probable transcriptional regulator	CF Populations v PAO1
PA5449	wbpX	97.25	0.027515	glycosyltransferase WbpX	CF Populations v PAO1
PA1347		97.02	0.0297614	probable transcriptional regulator	CF Populations v PAO1
PA2707		96.96	0.0304272	hypothetical protein	CF Populations v PAO1
PA3131		96.79	0.0321372	probable aldolase	CF Populations v PAO1
PA5193	yrfI	96.74	0.032633	heat shock protein HSP33	CF Populations v PAO1
PA1040		96.65	0.0335364	hypothetical protein	CF Populations v PAO1
PA1296		96.52	0.0347673	probable 2-hydroxyacid dehydrogenase	CF Populations v PAO1
PA5121		96.44	0.035558	hypothetical protein	CF Populations v PAO1
PA1838	cysI	96.43	0.0357406	sulfite reductase	CF Populations v PAO1
PA0156	triA	96.19	0.0380897	Resistance-Nodulation-Cell Division (RND) triclosan efflux membrane fusion protein, TriA	CF Populations v PAO1
PA3446		96.16	0.0384183	hypothetical protein	CF Populations v PAO1
PA0354		96.03	0.0397092	hypothetical protein	CF Populations v PAO1
PA4089		95.93	0.0406688	probable short-chain dehydrogenase	CF Populations v PAO1
PA4947	amiB	95.82	0.0418483	N-acetylmuramoyl-L-alanine amidase	CF Populations v PAO1
PA5479	gltP	95.78	0.0421662	proton-glutamate symporter	CF Populations v PAO1
PA3870	moaA1	95.78	0.0421755	molybdopterin biosynthetic protein A1	CF Populations v PAO1
PA0779	asrA	95.69	0.0430511	AsrA	CF Populations v PAO1
PA0356		95.69	0.0431014	hypothetical protein	CF Populations v PAO1
PA2684	tse5	95.69	0.043136	Tse5	CF Populations v PAO1
PA2704		95.67	0.0432619	probable transcriptional regulator	CF Populations v PAO1
PA2453		95.52	0.0447777	hypothetical protein	CF Populations v PAO1
PA4083	cupB4	95.51	0.0449339	chaperone CupB4	CF Populations v PAO1
PA4684		95.47	0.0453232	hypothetical protein	CF Populations v PAO1
PA1879		95.46	0.045354	hypothetical protein	CF Populations v PAO1
PA0804		95.36	0.0464002	probable oxidoreductase	CF Populations v PAO1
PA2042		95.35	0.0464614	probable transporter (membrane subunit)	CF Populations v PAO1
PA0695		95.05	0.0495136	hypothetical protein	CF Populations v PAO1
PA2276		95.01	0.049856	probable transcriptional regulator	CF Populations v PAO1
PA0260	tle3	94.98	0.0502165	Type 6 lipase effector, Tle3	CF Populations v PAO1
PA5088	tli5b3	94.91	0.0508674	Type VI secretion lipase immunity protein, Tli5b3	CF Populations v PAO1
PA4419	ftsL	94.74	0.0526408	cell division protein FtsL	CF Populations v PAO1
PA3029	moaB2	94.71	0.0529255	molybdopterin biosynthetic protein B2	CF Populations v PAO1
PA0554		94.66	0.0533796	hypothetical protein	CF Populations v PAO1

### Sheet: PAO1 v P1
locus_tag	GeneName	log2FoldChange	padj	ProductName
PA1166		3.19813	1.40424e-08	hypothetical protein
PA0670		-2.20462	1.76142e-08	hypothetical protein
PA5185		-2.29073	0.000117965	thiolester hydrolase
PA4706	phuV	-2.87438	1.40424e-08	PhuV
PA4026		-3.193	3.96111e-05	probable acetyltransferase
PA4898	opdK	-4.14652	7.77111e-05	histidine porin OpdK
PA3440		-4.83799	1.93642e-05	conserved hypothetical protein

### Sheet: PAO1 v P2 
locus_tag	GeneName	log2FoldChange	padj	ProductName
PA4654		5.39797	2.33361e-14	probable major facilitator superfamily (MFS) transporter
PA4224	pchG	7.12	4.48279e-15	pyochelin biosynthetic protein PchG
PA5323	argB	4.83689	5.66897e-16	acetylglutamate kinase
PA4652	cupE5	4.77784	9.33967e-13	Fimbrial usher protein CupE5
PA5325	sphA	4.74433	5.66897e-16	SphA
PA5322	algC	4.61206	1.55797e-06	phosphomannomutase AlgC
PA5326	sphD	4.58035	3.53645e-09	SphD
PA4653	cupE6	3.49001	9.24208e-08	Adhesin-like protein CupE6
PA5324	sphR	3.35921	0.00111446	Sphingosine-responsive Regulator, SphR
PA4225	pchF	3.34139	9.22577e-05	pyochelin synthetase
PA4655	hemH	3.28844	0.000107722	ferrochelatase
PA4078		2.51138	0.00128533	probable nonribosomal peptide synthetase
PA1166		2.44247	4.97796e-07	hypothetical protein
PA5117	typA	-2.02336	0.00128533	regulatory protein TypA
PA1328		-2.08024	0.000689963	probable transcriptional regulator
PA1939		-2.38298	0.000567025	hypothetical protein
PA5441		-2.56507	0.00115085	hypothetical protein
PA2944	cobN	-2.58363	0.000567025	cobalamin biosynthetic protein CobN
PA4041		-3.06611	0.000105518	hypothetical protein
PA4214	phzE1	-3.51382	0.00495617	phenazine biosynthesis protein PhzE
PA2326		-3.55266	8.28249e-05	hypothetical protein
PA4026		-3.64035	0.000492877	probable acetyltransferase
PA2138	ligD	-4.60442	7.53819e-07	Multifunctional non-homologous end joining protein LigD
PA2350		-5.08724	0.00180069	probable ATP-binding component of ABC transporter

### Sheet: PAO1 V P3
locus_tag	GeneName	log2FoldChange	padj	ProductName
PA3081		11.9252	7.33e-07	conserved hypothetical protein
PA3030	mobA	10.3905	8.1e-06	molybdopterin-guanine dinucleotide biosynthesis protein MobA
PA4627		10.3709	4.87e-05	conserved hypothetical protein
PA4654		8.68299	5e-42	probable major facilitator superfamily (MFS) transporter
PA4224	pchG	7.88717	4.1e-11	pyochelin biosynthetic protein PchG
PA2423		7.72263	9.7e-07	hypothetical protein
PA4215	phzF1	7.61041	8.1e-06	probable phenazine biosynthesis protein
PA5325	sphA	7.49658	3.61e-38	SphA
PA5326	sphD	7.47556	5.03e-26	SphD
PA5323	argB	6.50556	2.49e-21	acetylglutamate kinase
PA4652	cupE5	6.3303	9.61e-26	Fimbrial usher protein CupE5
PA5322	algC	6.02465	1.72e-26	phosphomannomutase AlgC
PA2228		5.92844	1.99e-08	hypothetical protein
PA4225	pchF	5.88097	6.56e-24	pyochelin synthetase
PA4655	hemH	5.8366	6.56e-24	ferrochelatase
PA4653	cupE6	5.60362	5.71e-15	Adhesin-like protein CupE6
PA5324	sphR	5.08421	1.47e-12	Sphingosine-responsive Regulator, SphR
PA4839	speA	5.00009	6.59e-05	arginine decarboxylase (ADC)
PA2454		4.67119	9.7e-07	hypothetical protein
PA1166		4.51334	6.51e-21	hypothetical protein
PA2174		4.34383	1.57e-05	hypothetical protein
PA2421		4.31629	0.000125	hypothetical protein
PA4529	coaE	3.74877	0.000253	dephosphocoenzyme A kinase
PA4625	cdrA	3.62885	0.000219	cyclic diguanylate-regulated TPS partner A, CdrA
PA4680		3.48064	0.000807	hypothetical protein
PA3026		3.31687	2.11e-05	conserved hypothetical protein
PA5191		3.12965	0.000121	hypothetical protein
PA2466	foxA	3.06973	0.000684	Ferrioxamine receptor FoxA
PA4078		3.05295	4e-06	probable nonribosomal peptide synthetase
PA0527.1	rsmY	3.00648	2.96e-06	regulatory RNA RsmY
PA0661		2.95868	7.67e-05	conserved hypothetical protein
PA3147	wbpJ	2.88534	2.16e-06	probable glycosyl transferase WbpJ
PA4369		2.79656	0.000305	hypothetical protein
PA2848		2.66897	0.000743	probable transcriptional regulator
PA4276	secE	2.66328	0.000684	secretion protein SecE
PA4443	cysD	2.63928	0.000224	ATP sulfurylase small subunit
PA3236	betX	2.61186	1.54e-07	BetX
PA1163	ndvB	2.01661	0.000873	NdvB
PA4329	pykA	-2.1049	4.26e-06	pyruvate kinase II
PA5511	mifR	-2.25036	0.000174	MifR
PA5513	poxA	-2.26084	3.41e-08	hypothetical protein
PA3203		-2.40938	1.2e-09	hypothetical protein
PA0686	hxcR	-2.46355	6.23e-07	HxcR
PA4493	roxR	-2.56592	3.6e-07	RoxR
PA3201		-2.64295	7.79e-05	conserved hypothetical protein
PA3202		-2.70914	1.29e-06	conserved hypothetical protein
PA2097		-3.14289	1.64e-17	probable flavin-binding monooxygenase
PA1833		-3.18787	3.34e-08	probable oxidoreductase
PA5386	cdhA	-3.42998	0.000267	CdhA, Carnitine dehydrogenase
PA2346		-3.44574	0.00014	conserved hypothetical protein
PA0122	rahU	-3.54788	0.000259	rahU
PA3071		-3.74044	8.51e-06	hypothetical protein
PA3941		-3.81034	0.000121	hypothetical protein
PA2361	icmF3	-3.83168	1.95e-06	IcmF3
PA1343		-3.84895	0.000813	hypothetical protein
PA3177		-3.92794	3.34e-08	diguanylate cyclase
PA2350		-4.59737	0.000485	probable ATP-binding component of ABC transporter

### Sheet: Population PCA analysis
locus_tag	PC1	GeneName	ProductName					locus_tag	PC2	GeneName	ProductName
PA3071	0.0960882		hypothetical protein					PA4654	0.140676		probable major facilitator superfamily (MFS) transporter
PA0732	0.0768449		hypothetical protein					PA5326	0.119332	sphD	SphD
PA2029	0.0721316		hypothetical protein					PA5325	0.117005	sphA	SphA
PA4654	-0.0668273		probable major facilitator superfamily (MFS) transporter					PA4652	0.112016	cupE5	Fimbrial usher protein CupE5
PA2228	-0.0660069		hypothetical protein					PA5323	0.110844	argB	acetylglutamate kinase
PA0733	0.0654062		probable pseudouridylate synthase					PA5322	0.109652	algC	phosphomannomutase AlgC
PA4214	-0.063241	phzE1	phenazine biosynthesis protein PhzE					PA4225	0.0879132	pchF	pyochelin synthetase
PA0122	0.0630155	rahU	rahU					PA4655	0.0873209	hemH	ferrochelatase
PA5326	-0.0610434	sphD	SphD					PA4653	0.0801766	cupE6	Adhesin-like protein CupE6
PA1823	0.0607234	nudC	NudC					PA2897	-0.0780403		probable transcriptional regulator
PA3746	0.0605401	ffh	signal recognition particle protein Ffh					PA1086	-0.0743052	flgK	flagellar hook-associated protein 1 FlgK
PA2028	0.0604357		probable transcriptional regulator					PA5324	0.0713951	sphR	Sphingosine-responsive Regulator, SphR
PA1628	0.0592781		probable 3-hydroxyacyl-CoA dehydrogenase					PA0618	-0.068833		probable bacteriophage protein
PA0805	0.0592453		hypothetical protein					PA2138	-0.0685078	ligD	Multifunctional non-homologous end joining protein LigD
PA4026	-0.057606		probable acetyltransferase					PA2228	0.0620931		hypothetical protein
PA5325	-0.0557292	sphA	SphA					PA4369	0.0602007		hypothetical protein
PA0007	0.0553212		hypothetical protein					PA0615	-0.0601983		hypothetical protein
PA2030	0.0552067		hypothetical protein					PA3440	0.0582207		conserved hypothetical protein
PA3954	0.0548845	sfnG	FMNH2-dependent monooxygenase, SfnG					PA0090	-0.0575478	clpV1	ClpV1
PA1243	0.0540133		probable sensor/response regulator hybrid					PA4224	0.0572165	pchG	pyochelin biosynthetic protein PchG
PA0776	0.0534476		hypothetical protein					PA1094	-0.0566601	fliD	flagellar capping protein FliD
PA4479	0.0530588	mreD	rod shape-determining protein MreD					PA2168	0.0563702		hypothetical protein
PA4148	0.0529602		probable short-chain dehydrogenase					PA0089	-0.0538087	tssG1	TssG1
PA5386	0.0511196	cdhA	CdhA, Carnitine dehydrogenase					PA0084	-0.0537893	tssC1	TssC1
PA3956	0.0508785		hypothetical protein					PA3814	-0.0526517	iscS	L-cysteine desulfurase (pyridoxal phosphate-dependent)
PA2361	0.0505882	icmF3	IcmF3					PA1795	-0.0526247	cysS	cysteinyl-tRNA synthetase
PA2097	0.0505723		probable flavin-binding monooxygenase					PA0617	-0.0514851		probable bacteriophage protein
PA4655	-0.0501612	hemH	ferrochelatase					PA3722	0.0501482		hypothetical protein
PA4225	-0.0500943	pchF	pyochelin synthetase					PA4223	0.049907		probable ATP-binding component of ABC transporter
PA1091	-0.0485973	fgtA	flagellar glycosyl transferase, FgtA					PA1095	-0.0496558		hypothetical protein
PA1822	0.0485592	fimL	hypothetical protein					PA0619	-0.0493961		probable bacteriophage protein
PA4653	-0.0484507	cupE6	Adhesin-like protein CupE6					PA0083	-0.0490971	tssB1	TssB1
PA2639	0.0479752	nuoD	NADH dehydrogenase I chain C,D					PA2898	-0.0490664		hypothetical protein
PA4086	0.0478597	cupB1	probable fimbrial subunit CupB1					PA4126	0.0488301		probable major facilitator superfamily (MFS) transporter
PA3068	0.0474076	gdhB	NAD-dependent glutamate dehydrogenase					PA3950	0.0484018		probable ATP-dependent RNA helicase
PA4104	0.0467008		conserved hypothetical protein					PA2326	-0.0483533		hypothetical protein
PA1496	0.0465079		probable potassium channel					PA4140	-0.0482179		hypothetical protein
PA4369	-0.0463227		hypothetical protein					PA2848	0.0481934		probable transcriptional regulator
PA0105	0.0459834	coxB	cytochrome c oxidase, subunit II					PA4844	0.0481109	ctpL	CtpL
PA3167	0.0458011	serC	3-phosphoserine aminotransferase					PA0512	-0.0480522	nirH	NirH
PA0527.1	-0.0456991	rsmY	regulatory RNA RsmY					PA0805	0.0480508		hypothetical protein
PA3202	0.0456021		conserved hypothetical protein					PA1724	0.0472282	pscK	type III export protein PscK
PA3092	0.0453396	fadH1	2,4-dienoyl-CoA reductase FadH1					PA2739	0.0468822	pheT	phenylalanyl-tRNA synthetase, beta subunit
PA2138	-0.0453334	ligD	Multifunctional non-homologous end joining protein LigD					PA1319	0.0465726	cyoC	cytochrome o ubiquinol oxidase subunit III
PA0432	0.0448279	sahH	S-adenosyl-L-homocysteine hydrolase					PA0646	-0.0464662		hypothetical protein
PA5112	0.0446762	estA	esterase EstA					PA3952	0.0462429		hypothetical protein
PA1833	0.0445323		probable oxidoreductase					PA1611	0.0458021		hybrid sensor kinase
PA3951	0.0444518		conserved hypothetical protein					PA2678	-0.0456234		probable permease of ABC-2 transporter
PA2897	-0.0442308		probable transcriptional regulator					PA0088	-0.0453785	tssF1	TssF1
PA3950	0.04393		probable ATP-dependent RNA helicase					PA4895	0.0449668		probable transmembrane sensor
